# Topoisomerase IIIβ protects from tumorigenesis and immune dysregulation

**DOI:** 10.1101/2025.03.13.643061

**Authors:** Rasel Al Mahmud, Simone Andrea Baechler, Anjali Dhall, Sourav Saha, Hongliang Zhang, Shuling Zhang, Min-Jung Lee, Nahoko Sato, Shraddha Rastogi, Suresh Kumar, Muhammad S. Alam, Liton Kumar Saha, Beverly A. Mock, Valentina M Factor, Yves Pommier

**Affiliations:** Developmental Therapeutics Branch & Laboratory of Molecular Pharmacology, Center for Cancer Research, National Cancer Institute, NIH, Bethesda, MD 20892, USA; Laboratory of Cancer Biology and Genetics, National Cancer Institute, National Institutes of Health, Bethesda, Maryland, USA; Clinical Translation Unit, Laboratory of Molecular Biology, Center for Cancer Research, National Cancer Institute, National Institutes of Health, Bethesda, MD 20892, USA

**Author notes:** Equal contributors (Rasel Al Mahmud, Simone Andrea Baechler). **Author Contributions:** Y.P. supervised the study. M. R. A. M. and Y.P. conceived, managed, and oversaw the overall project, Y. P. and B. A. M. provide resources, M. R. A. M., S. A. B. and V.M.F. designed the experiments. M. R. A. M., S. A. B., V.M.F., S.S., H.Z., S.Z., M.L., N.S., S.R., S.K., M.S.A. performed research, M. R. A. M. and A. D. performed data analysis, M. R. A. M. wrote the original draft, M. R. A. M., Y.P., S.A.B., V.M.F., S. S., L.K.S reviewed and edited the manuscript, and M. R. A. M., V. M. F. and Y.P. critically reviewed and finalized the manuscript. **Declaration of interests:** The authors declare no competing interests.

**Keywords:** Topoisomerase, R-loop, DNA breaks, Immune dysregulation, Lymphoma

## Abstract

Topoisomerase III-beta (Top3b) reduces nucleic acid torsional stress and intertwining generated during RNA and DNA metabolism while protecting the genome from pathological R-loops, which otherwise result in DNA breakage and genome instability. By studying Top3b knockout mice (Top3b-KO), we find that the loss of Top3b accelerates the development of spontaneous lymphoid tumors arising in spleens and lymph nodes, the organs with prominent Top3b expression. Aging Top3b-KO mice also display splenomegaly and systemic immune alterations including neutrophilia and lymphopenia suggestive of chronic inflammation. At the molecular level, Top3b deficiency causes genome-wide R-loop accumulation in splenocytes as measured by CUT&Tag sequencing. Increased R-loops is associated with genomic DNA breaks and activation of immune signaling pathways including the IL-6 signaling, interleukin-7 signaling and cGAS-STING. Moreover, knocking-out Top3b promotes the rapid development of syngeneic EL4 T-cell lymphomas. In conclusion, our work implies that, in addition to its role in preserving the nervous system, Top3b protects from tumorigenesis and immune dysregulations.

**Significance:** Topoisomerase III-beta (TOP3B) is the only dual RNA-DNA topoisomerase. Its inactivation has previously been shown to be critical for neurodevelopmental disorders in humans and R-loop suppression in cell line models. Here, we demonstrate that loss of Top3b accelerates spontaneous lymphomagenesis and promotes syngeneic lymphoma growth in association with innate immune defects and R-loop accumulation in Top3b-KO mice. These findings provide evidence for a previously unappreciated role of Top3b as a tumor suppressor gene and immune regulator.
