## Supplementary material for "Topoisomerase IIIβ protects from tumorigenesis and immune dysregulation": Dataset

### Sheet: LIMMA_1371_Significant_DEGs
Gene	logFC	P.Value
Traj22	25.3792	0.0013906
Traj25	21.267	0.0141316
Ncl	20.3957	0.0301262
Traj37	18.2593	0.0210265
Traj28	18.0099	0.0104839
Traj30	15.594	0.0395224
Traj36	13.5633	0.0411934
Hnrnpa3	11.3159	0.0418883
Ighv14-4	10.9395	0.00984884
Gimap6	10.4476	0.0331147
Ighv1-19	10.1182	0.00898288
Traj20	9.86627	0.0160955
Traj35	8.89622	0.0195148
Gvin-ps7	8.83356	0.00241036
Mir7001	7.95227	0.0376056
Bc1	7.76235	0.0458548
Norad	7.35474	0.0316604
Mir6924	7.26172	0.00643264
Traj3	7.10621	0.0131028
Gvin3	6.79019	0.0312332
Traj48	5.81467	0.0430308
2010016I18Rik	5.80926	0.032036
Gm22942	5.72636	0.0283777
Gvin-ps6	5.59363	0.000402916
Mir7054	5.2923	0.0274058
Mir7030	4.56345	0.0165492
Gm22005	4.38541	0.0431378
Gm56906	4.10149	0.0193889
Traj57	4.06189	0.0163946
Ighv1-5	3.94612	0.0425432
Mir98	3.9149	0.0430861
Gm10548	3.85468	0.00563358
Traj40	3.65994	0.0285575
Ighv1-54	3.64954	0.0169369
Chd2	3.4483	0.00461356
Gm55634	3.33516	0.00254672
Igkv4-91	3.32115	0.0431754
Prrc2c	3.2693	0.0115186
Gm20186	3.14026	0.0145157
Cd3e	3.08644	0.00921456
Gm55907	2.7876	0.0147301
Mir7078	2.7827	0.0049392
Pnn	2.75508	0.0429075
Gm24920	2.63743	0.0404627
Mir3066	2.47864	0.0151932
Chd8	2.466	0.0353036
Setx	2.45258	0.0371126
4833421G17Rik	2.44745	0.0134887
Kpnb1	2.39168	0.00391714
Gm23995	2.29075	0.0326536
Huwe1	2.24974	0.00830571
Thumpd1	2.21464	0.0265404
Ighv2-9-1	2.15476	0.0192685
Gm12924	2.07822	0.0485397
Pcf11	2.02563	0.00218242
Gm14200	1.93109	0.000105564
Mga	1.92297	0.00191545
Snhg15	1.92293	0.0208621
Gm55142	1.90262	0.0331917
Mdn1	1.86484	0.00222579
Coa3	1.81057	0.0244694
Rbmx	1.79663	0.0347397
Hectd1	1.77741	0.000702265
Gm55663	1.7505	0.0109769
Gm22300	1.74321	0.038356
Gm5511	1.74069	0.0228473
Ddb1	1.71717	0.0198656
Ighv1-85	1.68304	0.0397226
Akap9	1.62063	0.0226533
Gm11975	1.5976	0.00758954
Mir3473f	1.59263	0.0351636
Resf1	1.58334	0.0376511
Rpl30-ps3	1.57142	0.0371162
Nktr	1.55341	0.00603153
Gm16305	1.53608	0.000574075
Gm55415	1.53585	0.0368815
Gm56427	1.51369	0.0334627
Gm38257	1.49192	0.000361627
Wnk1	1.46995	0.00170802
Gm24362	1.46297	0.0121705
Gm16523	1.45282	0.0284414
Gm27019	1.44	0.0364999
Ptgs2	1.42808	0.0440888
Gm55388	1.40505	0.017274
Ddx21	1.36503	0.0116185
Gm45220	1.34746	0.031268
Gm57269	1.31419	0.0237896
Ubap2l	1.30412	0.0033901
Birc6	1.30257	0.026888
Gm22956	1.28401	0.00712
Dnttip2	1.28183	0.0198101
Gm33044	1.27576	0.0477576
Gm56912	1.27342	0.00629671
Gm24967	1.26527	0.0178369
Jak1	1.26409	0.00530317
Trav14d-3-dv8	1.252	0.00997775
Gm47089	1.23056	0.0470214
Il7r	1.1883	0.00381074
Gm48569	1.17261	0.0195663
Gm7435	1.11353	0.0176072
Gm46540	1.08582	0.0268953
Or1o4	1.08322	0.00451543
Gm44975	1.06253	0.0245266
Gm24262	1.05143	0.0113448
Rflnb	1.03942	0.00553675
Gm44226	1.03803	0.047888
Dph3	1.03771	0.0292462
Tut7	1.03001	0.0269444
Nsd1	1.00954	0.0156726
Bltp1	0.983454	0.0153839
Gm49284	0.97912	0.0353341
Pik3r1	0.975796	0.0174102
Gm12102	0.967559	0.0323205
Gm50456	0.957684	0.0078714
Gm46415	0.946444	0.0272098
Btf3-ps18	0.94552	0.0368697
Tnrc6a	0.934167	0.00269626
Gm44331	0.909589	0.00624555
Gm57459	0.890713	0.01228
Mir674	0.884116	0.0186307
Trip12	0.882433	0.020024
Pik3ip1	0.882353	0.00571375
Tsr1	0.874388	0.0459375
A530017D24Rik	0.87156	0.0040323
Sdha	0.860962	0.0379192
Gm47820	0.853638	0.00683921
Zfc3h1	0.853151	0.0020342
Gm56809	0.852927	0.00576676
Gm36940	0.8483	0.0115096
Med1	0.829513	0.00195369
Srrm1	0.829237	0.0048163
Trav5-4	0.828972	0.0214738
Tnrc6b	0.825344	0.0361471
Eprs	0.81424	0.00350193
Gm46432	0.792008	0.0499095
Gm45059	0.791643	0.00507079
Gm55219	0.789691	0.030993
Herc1	0.788342	0.0306481
Smc3	0.787386	0.0273634
Ldlr	0.786198	0.00491498
Gm43339	0.782686	0.0268489
Spty2d1	0.77479	0.00702526
Trav13n-1	0.774177	0.0339558
Mycbp2	0.770738	0.00442529
Gm18959	0.753801	0.0471251
Slc25a2	0.752936	0.0424951
Gm56806	0.747422	0.0487518
Gm47586	0.716433	0.00454117
Gm42466	0.71621	0.0489981
Gm43062	0.713305	0.0410365
Gm54577	0.708497	0.025827
Gm56641	0.694486	0.04364
Herc2	0.685224	0.00853267
Pdp2	0.680921	0.00105194
Ankhd1	0.673197	0.0178247
Ikzf1	0.669789	0.0163249
Ighv1-83	0.659834	0.04845
Heatr1	0.653291	0.0411509
Gm57367	0.651411	0.0429146
Gpatch11	0.649644	0.040714
Gm12340	0.644737	0.0460595
Trav16	0.644586	0.0178902
Rapgef6	0.644339	0.00408792
Sec16a	0.640129	0.0232221
Tgs1	0.63861	0.0275114
Ssh2	0.636421	0.000124994
2810454H06Rik	0.635607	0.0182425
Ddx42	0.634595	0.0208438
Itsn2	0.631763	0.0369482
Nfrkb	0.631615	0.000931652
Gm15780	0.629255	0.0113125
Cdk12	0.628537	0.0371899
Gm45266	0.624548	0.0471512
Gm38214	0.620264	0.0014927
Ppm1f	0.616274	0.00154399
Rps19-ps11	0.60805	0.0179153
Kdm2a	0.599641	0.0162707
Gm6012	0.595222	0.00801495
Gm20342	0.593056	0.0313778
Gm7890	0.592402	0.0436154
Akirin1-ps	0.589942	0.03255
Kmt2c	0.586465	0.0192474
Ghrl	0.583613	0.0155186
9430081H08Rik	0.574926	0.0397241
Ahcyl1	0.570521	0.028102
Cep295	0.569837	0.0263148
Eif5b	0.565317	0.0072033
Klhl6	0.562831	0.0251092
Kidins220	0.555266	0.0352762
Ctcf	0.552501	0.0293732
Phf3	0.552445	0.00875765
Mphosph8	0.545768	0.00224608
Gm42941	0.539364	0.0152446
Ablim1	0.539052	0.0438394
2700038G22Rik	0.538527	0.0418111
Prr14l	0.536408	0.0239332
Gm42748	0.535686	0.0273892
Gm43807	0.535559	0.0470767
Gm50027	0.532844	0.00829342
Gm56751	0.532629	0.00175545
Bms1	0.526291	0.00802462
Tas2r137	0.524192	0.0147751
Inpp1	0.522837	0.0122681
Gm18014	0.522509	0.0399507
Taf15	0.520361	0.0208162
Gm12304	0.510219	0.0127424
Gm11510	0.507379	0.0204134
Gm43481	0.506438	0.0277936
Dnajc7	0.505191	0.0282721
Mob3c	0.500504	0.0339542
Gm18115	0.499756	0.00695165
Gm38192	0.498128	0.014634
Sdad1	0.496903	0.049539
Zcchc18	0.496473	0.0388471
Gm11869	0.486241	0.0354453
Pgk1	0.469228	0.02625
Utp20	0.463348	0.00528705
Kif1b	0.459787	0.035906
Cdc5l	0.458671	0.0444559
Gm12493	0.456158	0.00395186
Dnajc13	0.455495	0.01823
Gm17951	0.453662	0.0239489
Gm56513	0.447889	0.00788664
Rab11b	0.446135	0.044842
Gm56507	0.440868	0.0118414
Ankrd17	0.437181	0.0142953
Dock11	0.435565	0.00846656
Gm49338	0.435521	4.59415e-05
Gm8807	0.431654	0.00947494
Copa	0.429763	0.0104215
Mfsd14a	0.429132	0.00584212
Usp25	0.42827	0.0213344
Anp32a	0.427999	0.0153043
Trip11	0.425583	0.011851
Gm7912	0.423941	0.0157636
Gm37772	0.414003	0.0142384
Stard4	0.413327	0.0302317
Rtf1	0.409165	0.0216883
Washc2	0.406055	0.0446464
Dbndd2	0.403987	0.0357077
Casp8ap2	0.403059	0.000267348
Sqle	0.395918	0.0100468
Gm17586	0.395257	0.038259
Secisbp2l	0.395226	0.0427699
Gm38014	0.386449	0.00447649
Gm13898	0.381369	0.0254939
Dph5	0.378443	0.00724864
Gm6266	0.376431	0.0230991
Dclre1b	0.376068	0.0374048
Or2v2	0.373962	0.0228709
Slc4a1ap	0.367597	0.0438544
Arl4a	0.36178	0.042401
Gm3793	0.358973	0.0298304
Ddx1	0.352528	0.0231146
Zbtb39	0.348209	0.0323269
Gm33142	0.34793	0.00380635
Gm44101	0.346115	0.00854141
Gm47424	0.343354	0.0432879
4930553M12Rik	0.343037	0.0327271
Dock10	0.336872	0.00109586
Star	0.332999	0.00618116
Ccdc127	0.332563	0.0413787
Epc1	0.332117	0.0205299
6430511E19Rik	0.331357	0.0222784
Fam133b	0.330776	0.0283825
Tmem80	0.325127	0.00433288
Upf2	0.320919	0.00499506
Trp53rkb	0.319965	0.000161233
9230116N13Rik	0.318828	0.0207372
Cish	0.318723	0.0290671
Ipcef1	0.317817	0.00600167
Gm50340	0.317551	0.03872
Gm43411	0.316366	0.0121071
Itga6	0.315891	0.00380305
Elp1	0.314745	0.0496111
Ankrd12	0.313339	0.018391
Lrp6	0.311834	0.0400542
Ppp1ccb	0.309913	0.00791548
Atm	0.308303	0.0256815
Mmut	0.307404	0.0156644
Tssk1	0.300166	0.0247583
Amt	0.300043	0.00145207
Gm44424	0.298668	0.00104964
Tiaf2	0.297158	0.0372188
A630023P12Rik	0.29577	0.0362852
Zbtb24	0.295481	0.0297033
AI839979	0.290586	0.0227471
Dop1a	0.29029	0.0327155
Ints2	0.289475	0.0388004
Gm6964	0.287638	0.0486048
Gm2223	0.286683	0.0192808
Sacs	0.286461	0.0470527
Gm38164	0.286403	0.00585598
Gm8517	0.284687	0.000453904
Gm11527	0.28398	0.013952
Tes	0.283844	0.0118267
Il6ra	0.281679	0.0199097
Gm44916	0.281586	0.01618
Gm16027	0.28101	0.0319068
Gm30513	0.27927	0.0151345
Ift80	0.278908	0.016961
Gm18368	0.277645	0.00588274
9130023H24Rik	0.277318	0.0465231
Ints12	0.275771	0.0335558
Rabepk	0.271338	0.00925903
Aqr	0.270325	0.0274995
Gm43597	0.269608	0.0231762
Gm20703	0.266749	0.00224599
Gm48382	0.263927	0.0270933
Slc26a1	0.263457	0.0295352
Mfn1	0.259196	0.00951061
Mrpl39	0.257186	0.015485
Lef1	0.25612	0.022976
Zfp512	0.253065	0.0192007
Zfp780b	0.25102	0.00483885
Scml4	0.250944	0.0318167
Gtf3c5	0.250119	0.00576817
Polr3b	0.24887	0.0280874
Gm47856	0.247126	0.031515
Gm57220	0.245468	0.0102291
Fabp4	0.245217	0.044984
Zfp870	0.244841	0.0401775
A930040O22Rik	0.242734	0.0380183
Brd8	0.239165	0.0266278
1700011L03Rik	0.236686	0.0492243
Zfp398	0.233974	0.0469894
Gm30476	0.233666	0.0010829
Gm42632	0.23169	0.00846971
9930014A18Rik	0.229861	0.00710349
Gm43857	0.229781	0.00265797
Gm43168	0.227731	0.0313884
Chd9	0.227293	0.0193061
Glipr1	0.227152	0.0490794
Gm49259	0.227087	0.0431266
Gmeb1	0.225216	0.0385722
Mfap1b	0.223965	0.0148671
Rnf19a	0.222655	0.0155766
Gm20406	0.2226	0.0272551
Jak2	0.222469	0.0322452
Rab5a	0.222465	0.0358013
Usp47	0.221257	0.0329797
Nipbl	0.220684	0.0127209
Gm43294	0.219244	0.0281834
Usp53	0.217365	0.00911789
Gm48673	0.21599	0.0205169
Gm31462	0.215903	0.0315898
Abl2	0.213618	0.0197921
Vps13c	0.213552	0.0088992
Gm37283	0.212012	0.00856743
Gm57421	0.207077	0.0226167
Gm45684	0.207001	0.0452904
Ywhaq-ps3	0.206762	0.032724
Cwc22	0.206167	0.0316344
Gm56986	0.20578	0.0177147
Il36g	0.201976	0.041666
Pag1	0.198575	0.045264
Gm48405	0.197829	0.0159501
Rad54l2	0.196432	0.0107003
Ten1	0.196357	0.00773675
Gm5655	0.193988	0.0379734
Nop14	0.191873	0.0451663
Gm49189	0.190963	0.0216477
Bace1	0.190358	0.0224785
Gm7868	0.190303	0.0323679
Fam98b	0.188356	0.0130965
Taf1	0.187448	0.0385496
Gtf2h1	0.187338	0.0495941
Opa1	0.187156	0.0256127
Apc	0.186638	0.0426006
Rab3gap1	0.184942	0.0182482
Idh3a	0.184747	0.0249563
Helq	0.184238	0.0203807
Gm4939	0.183844	0.00996208
Pms2	0.183814	0.00430076
Cplane1	0.18218	0.0202687
Usp8	0.178669	0.0499656
Rhebl1	0.17778	0.034864
Trip4	0.177183	0.0410567
9230104M06Rik	0.17636	0.0370673
Asxl2	0.175761	0.0123622
Srsf4	0.173515	0.040737
Mir181a-1hg	0.173337	0.025161
Pogz	0.168735	0.0252518
Gm56586	0.168494	0.0300825
Spop	0.166428	0.00314542
Mmab	0.165619	0.000250899
Rad51d	0.165362	0.0319529
Gm47602	0.16344	0.0290202
Gm10851	0.163302	0.00358367
Thada	0.162985	0.00185615
Gm17983	0.162935	0.0264164
Ppp2r2a	0.162819	0.0207232
Clec16a	0.161511	0.00118569
Gm2767	0.160672	0.0143978
Tulp4	0.160361	0.018583
Noc3l	0.158643	0.040424
Zfp74	0.154324	0.00481954
Dcp1a	0.153912	0.0168416
Gm5970	0.153155	0.0267806
Khdc1a	0.152468	0.0195547
Zdhhc23	0.152037	0.032102
Gm49584	0.151877	0.0479591
BC028528	0.151634	0.0012518
Gm49972	0.150587	0.0238497
Gm28720	0.149787	0.0469797
Srek1ip1	0.149468	0.0103015
Arnt	0.149239	0.0161381
Rdh11	0.14891	0.0214561
2700062C07Rik	0.147796	0.0107114
1700010G06Rik	0.147052	0.0337569
Actl7b	0.145796	0.0371955
Gm15232	0.145697	0.045613
Gm13807	0.144568	0.0421955
Gm15638	0.144063	0.0346275
Pcgf3	0.140709	0.039612
Ttc38	0.14023	0.0267777
Zfp143	0.1389	0.0460086
Gm37521	0.138748	0.0212133
D3Ertd751e	0.138504	0.043588
Mlh3	0.137962	0.0430292
Klhdc4	0.13713	0.0418828
Rnf111	0.136	0.020659
Amer1	0.13547	0.0409975
Nppa	0.133236	0.0392839
4930458D05Rik	0.131787	0.0382349
Gm48127	0.131243	0.0307726
Parp4	0.129478	0.0155298
N6amt1	0.128871	0.0443885
Strn	0.126615	0.0217305
Trim44	0.125895	0.0152129
Sgms1os1	0.124794	0.0158503
4933426B08Rik	0.123958	0.0460699
Gm38252	0.122602	0.0297679
Gm13217	0.120693	0.00940664
Pcm1	0.119403	0.0195545
Gm15558	0.116556	0.021593
Gm15764	0.115961	0.036523
Ly75	0.115223	0.00895922
Rbm34	0.115118	0.0444924
Or2h2	0.111074	0.021143
Chp2	0.110278	0.0248538
Tnik	0.110039	0.0122789
Gm48342	0.108795	0.0458399
Gm50218	0.107654	0.0431665
Stam	0.107308	0.039039
Rev3l	0.104404	0.0208183
Zbtb49	0.102918	0.0247881
Syne2	0.102222	0.0405213
Rrp15	0.101333	0.0238802
Elf2	0.101318	0.0149972
Gm12161	0.100184	0.0423569
Slc31a1	0.0999313	0.0397919
Gm4814	0.0991012	0.00911156
Gbp5	0.0990399	0.0150137
Zfp457	0.0988982	0.0362822
Gm31597	0.0982717	0.042684
Gm44013	0.0980186	0.0112276
Ap3b1	0.0965928	0.0406189
Tmem185a	0.0964685	0.0463135
Cd96	0.0944083	0.0126844
Gm14097	0.0937988	0.0177186
Patj	0.0937545	0.0325397
1700013M08Rik	0.0923224	0.0321153
6430550D23Rik	0.0921191	0.00300118
Dapl1	0.0915608	0.021583
2900041M22Rik	0.0908424	0.0429591
Dcaf5	0.0905935	0.0249494
Gm38055	0.0900975	0.0371127
Zfp407	0.0889852	0.00924623
Pitpnb	0.08778	0.0241603
Gm42700	0.0873211	0.0113171
Pcgf5	0.0851684	0.0127653
Bambi	0.0838826	0.0143816
Rcor3	0.0827282	0.0298813
Plcxd2	0.0825584	0.0153964
Zfp59	0.0824533	0.0392505
Ercc4	0.0822559	0.027909
6230400D17Rik	0.0810023	0.0443928
Inpp4b	0.0798148	0.0207135
Wrn	0.0791448	0.0312956
Fam210a	0.0787706	0.0472419
Mapk15	0.0771351	0.0389354
Fdft1	0.0745532	0.0398255
Gm50462	0.0742854	0.0372716
Ralgapa2	0.0734861	0.0138142
Kpna2rt	0.0715832	0.0259413
Nol10	0.0715162	0.0409681
Stat4	0.0712983	0.0230127
Nudt6	0.0709448	0.0362362
Gm56944	0.0706264	0.0220089
Tigit	0.068271	0.0306987
Ndufaf5	0.0677314	0.0263674
Gm36757	0.0677267	0.0309567
Mir133a-1hg	0.0667166	0.0309499
Gm20457	0.0646303	0.0433214
Gm48350	0.0641937	0.0457684
Zfp72	0.0627047	0.0220838
Slc25a24	0.0588374	0.0224817
Plekhb1	0.0587648	0.0283295
Plxna4os1	0.058283	0.01837
Gm17218	0.0568025	0.0394672
Gm48559	0.0557832	0.0292987
Setmar	0.054673	0.0409351
Spata6	0.0544496	0.0488371
Trim16	0.0530014	0.0445943
Gm39090	0.0518538	0.0396468
Ric8b	0.0514604	0.0322247
Gm52980	0.0514104	0.0313388
Fbxo24	0.0441062	0.045619
9330136K24Rik	-0.0514238	0.0405634
Syce1	-0.0547726	0.0424301
Adap2	-0.0580914	0.0390872
Gm20420	-0.0591056	0.0447539
Smo	-0.060118	0.0480052
Wfs1	-0.0601731	0.0366798
Ndrg4	-0.0607814	0.034598
Noct	-0.0610841	0.0466911
Coprs	-0.0621751	0.0393705
Spata24	-0.0632666	0.0366453
Klhl33	-0.0638297	0.0431762
Cry2	-0.0639851	0.049574
Uevld	-0.0660699	0.0163348
Gm49528	-0.0662922	0.0140607
Gpr61	-0.0667787	0.0437816
Zfp575	-0.0671056	0.0387129
Gm15632	-0.0701299	0.0462885
Cenpv	-0.071423	0.049325
Hebp1	-0.0716493	0.0298238
Gm2492	-0.0718655	0.0192889
Plin5	-0.0723395	0.0329413
Aoc3	-0.0760624	0.0253526
Gm13031	-0.0769552	0.00433822
F730043M19Rik	-0.0778645	0.00555646
Gm12492	-0.0779168	0.0205989
Klhl23	-0.0781977	0.0422114
Acot6	-0.0782814	0.0385877
Hsf4	-0.0788699	0.0270813
Phyhd1	-0.0799227	0.010795
Gm26646	-0.0823093	0.0497321
Gm11991	-0.0824538	0.0392333
Gm4129	-0.0826511	0.0494982
Zcchc24	-0.0846807	0.0275241
Atcayos	-0.0857916	0.033204
Gm26674	-0.0860575	0.0233279
Rab34	-0.086843	0.0148194
Lpxn	-0.0877001	0.0297915
Col20a1	-0.0889818	0.0356693
Tle2	-0.0908797	0.0236105
Gm26626	-0.09115	0.0289299
Dcst1	-0.0916414	0.0453807
Zfp174	-0.0929574	0.0340631
Ccl22	-0.0931767	0.00238529
Gm12454	-0.0938747	0.0442967
Pfdn4	-0.0960111	0.035815
Mettl27	-0.0965322	0.0453912
Slc35f5	-0.0973776	0.0376633
Tymp	-0.0983264	0.0236035
Gm43820	-0.0993071	0.0386296
Mc5r	-0.0995494	0.00799412
Desi1	-0.0999152	0.0377144
Gm9299	-0.09993	0.0100016
Hoxa5	-0.100221	0.0257783
Gm7389	-0.100509	0.0280073
A330035P11Rik	-0.101952	0.0265427
Fam181a	-0.102003	0.0404419
Dok4	-0.103124	0.0413226
Sh2b2	-0.104489	0.035491
Gm6085	-0.104515	0.0242705
Gm15567	-0.107471	0.0497784
Mob2	-0.108747	0.00848968
Knstrn	-0.111225	0.0139252
Gm14718	-0.111375	0.0109709
Gm13283	-0.111453	0.0456535
Gm4316	-0.113282	0.00360246
Blvra	-0.113455	0.0400375
Kcns1	-0.114425	0.00283642
Cfap298	-0.114664	0.0392964
Gde1	-0.116199	0.0291971
Gm49625	-0.116405	0.0155724
Angptl6	-0.116542	0.031886
Pcyt1a	-0.118874	0.0123652
Chtf8	-0.119364	0.0187929
Glis2	-0.119401	0.00693327
Gm15790	-0.119646	0.0238529
Gm38125	-0.120327	0.0111633
Lysmd4	-0.121355	0.00497013
Gm5910	-0.121437	0.0101705
Ighv6-7	-0.121593	0.0284805
Zfp949	-0.122307	0.0222423
Smarca5-ps	-0.122486	0.0279958
Timm9	-0.122572	0.001521
Wdr86	-0.12462	0.03028
Gm38056	-0.126508	0.0257901
Stbd1	-0.126526	0.0300885
Gm9523	-0.127861	0.0418258
Gm15890	-0.130952	0.035283
Litaf	-0.131741	0.00754214
Atp10d	-0.132449	0.0480054
Sox8	-0.132892	0.00339876
Fam104a	-0.133822	0.0208885
Cby1	-0.134125	0.0281185
Slurp2	-0.134603	0.0352808
Lrrc3	-0.134831	0.0436744
Gm37294	-0.135566	0.0103004
Cdc6	-0.137166	0.0379677
Kctd5	-0.137294	0.0203592
Prrt3	-0.137518	0.0268882
Nadk2	-0.138264	0.0483187
Adap1	-0.139282	0.046295
Dynlt1f	-0.139427	0.0431705
F2r	-0.139615	0.0180353
Mypop	-0.140233	0.0129455
Gm4335	-0.140335	0.0280822
Prss36	-0.140705	0.021244
Zfp518b	-0.142247	0.0308371
Gm19840	-0.142566	0.0214653
Gm57215	-0.143673	0.0445335
Gm14017	-0.144332	0.0265248
Siah2	-0.145114	0.0355251
Csrnp2	-0.146527	0.02606
Gm57474	-0.148704	0.0085589
Agpat2	-0.149743	0.021738
Adrb1	-0.151645	0.0239745
Sgpl1	-0.151811	0.0187971
Gm9574	-0.152683	0.0236261
Gm57166	-0.155322	0.011185
Rnd3	-0.155572	0.0407416
Gm5541	-0.155708	0.00281369
Top1mt	-0.155905	0.0485949
Nfkbil1	-0.15616	0.0190794
Cerox1	-0.156387	0.0422769
Nadsyn1	-0.157593	0.00446857
Cdca3	-0.159228	0.0136057
Cdc42ep4	-0.159756	0.0328729
Gm12333	-0.160163	0.0313832
Oxnad1	-0.163986	0.0367975
Gm13523	-0.164038	0.00459536
Gm4811	-0.164393	0.0481152
Myh7b	-0.16447	0.037467
Pdlim4	-0.166185	0.0353284
Slfnl1	-0.166199	0.0221749
Gne	-0.16961	0.00469905
Hsd17b1	-0.169849	0.00173587
C630004M23Rik	-0.173317	0.0104547
1700007L15Rik	-0.173997	0.0326612
Pdxk	-0.176899	0.0243782
5730409E04Rik	-0.17696	0.0297596
Sfxn2	-0.177438	0.019746
Zfp653	-0.178692	0.039044
Mrpl14	-0.179421	0.00482652
Gm43335	-0.181076	0.00875823
Htatip2	-0.181633	0.0317464
Fscn1	-0.182067	0.0451007
Lactb	-0.182356	0.00784199
Acp4	-0.182855	0.0179626
4930524O07Rik	-0.184287	0.0208879
Gm44200	-0.184822	0.00368542
Gdf15	-0.185756	0.0255157
Dhrs13	-0.187128	0.0156404
Tgfb1i1	-0.187187	0.0257172
Igfals	-0.18902	0.0253742
Nudt4	-0.189118	0.0110517
Gm6525	-0.19268	0.00519734
Qrfp	-0.19272	0.012848
4930556I23Rik	-0.192781	0.0213395
Fscn2	-0.194461	0.000349311
Rgcc	-0.194756	0.00583199
Gm37519	-0.194836	0.0167089
Yif1b	-0.195892	0.0497002
Gm8543	-0.196824	0.0354371
Fam110a	-0.197084	0.0192847
Tm6sf2	-0.19738	0.00807483
Dipk1b	-0.19746	0.0156916
Gm44697	-0.197535	0.0260603
Gm12314	-0.199101	0.00713388
Gm9333	-0.200438	0.00268927
Atp6v0d1	-0.200472	0.00449973
Hadhb-ps	-0.200573	0.00518372
Tada2b	-0.201174	0.0321128
Pi4kb	-0.201604	0.0104142
Gm47374	-0.202643	0.00171029
Gm48353	-0.203164	0.0129522
Timm8a1	-0.204874	0.0102663
Syde1	-0.205598	0.00394662
Ntmt1	-0.206138	0.037549
Gm29585	-0.207528	0.0481215
Tmem39b	-0.21154	0.008961
Gm9315	-0.213775	0.0484287
Gm7292	-0.214521	0.0439142
Fmc1	-0.215835	0.0492713
Gm36629	-0.217352	0.0395816
Daglb	-0.217545	0.0220876
Odf3	-0.218409	0.00101222
Vps26c	-0.218711	0.00857083
Pnpo	-0.218975	0.0488731
Mettl22	-0.221087	0.0315558
Cirop	-0.221381	0.0169312
Gm47701	-0.221519	0.0145922
Hook2	-0.224102	0.013371
Gm15989	-0.227225	0.00658396
Zfp771	-0.227836	0.0446303
Myl4	-0.228473	0.00599661
Rnf39	-0.229194	0.0199221
Zcchc2	-0.230177	0.0104557
Mrip-ps	-0.231412	0.0114655
E130102H24Rik	-0.232328	0.00888026
1700067K01Rik	-0.233982	0.00104227
Zfp683	-0.234268	0.0331992
6230426M11Rik	-0.235814	0.0417536
Gm5879	-0.23594	0.0441848
Shisa8	-0.236156	0.0349654
Gm8326	-0.240551	0.0075786
Ccr8	-0.241809	0.00257934
Gm42501	-0.242036	0.0349765
Cldn7	-0.243592	0.00687822
Gm44645	-0.243721	0.0477962
Igsf9	-0.244265	0.0406444
Gm32164	-0.244349	0.028425
Alad	-0.247275	0.00646997
Pld2	-0.247798	0.0144795
Gm12138	-0.248047	0.0475904
Tmem120a	-0.251227	0.0176227
Gm13405	-0.25249	0.0138173
Rnf208	-0.253952	0.0112622
Gm9457	-0.25525	0.00945222
Gm6899	-0.255891	0.0127391
Myadml2	-0.256998	0.0182817
Wrap73	-0.258365	0.0242089
Dennd6b	-0.259318	0.0143307
Ccdc188	-0.264216	0.00535312
Coq6	-0.264323	0.011759
Gm49438	-0.265739	0.0158605
Rps12-ps1	-0.265892	0.049006
Coq2	-0.26653	0.0249602
Uqcc6	-0.266864	0.0462437
Gm4973	-0.266965	0.00915894
Nudt9	-0.269439	0.0240281
Gm8253	-0.271199	0.0431884
Stac2	-0.271284	0.0336411
Slc26a6	-0.271487	0.0417918
Gm8141	-0.272633	0.0194094
4930421P22Rik	-0.272993	0.0289595
Mtg2	-0.273141	0.0258755
Gm38313	-0.273182	0.00623939
Eef2kmt	-0.274739	0.0343339
Macroh2a1	-0.276206	0.0278639
Gm7823	-0.277151	0.00123821
Mtg1	-0.278901	0.0332303
Rem2	-0.279188	0.00291938
Akip1	-0.279293	0.0309937
Gm48898	-0.28202	0.0153949
Pheta1	-0.28255	0.0138001
Gm5491	-0.284653	0.00938239
Selenos	-0.28509	0.0206286
Gm4972	-0.285295	0.0107834
Gm21011	-0.285911	0.0289659
Rbfa	-0.287539	0.037912
Cnn3	-0.288808	0.00971793
1700001P01Rik	-0.290783	0.0292095
Snx8	-0.292285	0.0337122
Egfl8	-0.294826	0.0237419
Prim1	-0.295719	0.0275853
Pltp	-0.29641	0.0246536
Lrrc10	-0.297025	0.0450821
Gm57471	-0.29795	0.0170695
Gm37786	-0.299479	0.0246853
Gm56860	-0.300998	0.0177218
Rassf4	-0.301223	0.031363
Scamp2	-0.302013	0.0216058
Gucd1	-0.302315	0.0151711
Cpsf4	-0.303547	0.0175602
Gm4900	-0.303731	0.00220964
Fbxo31	-0.30616	0.0271917
Gm57107	-0.307293	0.0102827
Gm12099	-0.308731	0.0136763
Kctd3	-0.309805	0.0490364
Gm57370	-0.311948	0.0272515
Castor1	-0.313004	0.000191247
Zcchc3	-0.313479	0.00722363
Gm2044	-0.314726	0.0173142
Gm7289	-0.314883	0.00450277
Tssk5	-0.316728	0.0135874
Cdk5rap1	-0.318699	0.014562
Rpia	-0.321347	0.0221283
Nek2	-0.323163	0.0480288
Apc2	-0.325883	0.0323532
Pla2g15	-0.326358	0.0354347
Gm12366	-0.327007	0.0411889
Klf16	-0.329182	0.00643299
Hdac6	-0.33092	0.0267025
Ndufc2	-0.331273	0.0341677
Hyls1	-0.3326	0.0353537
Gipc1	-0.332714	0.0359061
Acads	-0.33474	0.0291897
Rell2	-0.33524	0.040604
Cd40	-0.336634	0.0129006
Ccm2	-0.337409	0.0444236
Pidd1	-0.33762	0.015324
Gm1848	-0.338201	0.0398151
Pgrmc1	-0.338904	0.024874
Gm11675	-0.339072	0.00551765
Cdca4	-0.343835	0.0262498
Zfp219	-0.348698	0.0239948
Nat9	-0.34917	0.0382099
Med31	-0.351453	0.00229357
Gm43274	-0.351529	0.00647002
Gm47238	-0.352098	0.0265997
Gm42829	-0.3539	0.0397681
B430105G09Rik	-0.355395	0.0230736
Atf1-ps	-0.356722	0.0260725
Hlx	-0.361086	0.0361498
Mfsd11	-0.36174	0.024383
Lamb2	-0.366393	0.0304998
Gm6929	-0.367485	0.0119261
Gm7309	-0.367533	0.0121384
Gm28901	-0.370453	0.0366805
B3gnt7	-0.373079	0.0173394
Wipi2	-0.378164	0.0308058
Slc25a28	-0.379503	0.0298948
Ormdl3	-0.380589	0.0146196
Cox5a	-0.380722	0.00318828
Gm7192	-0.381071	0.00947039
Vrk3	-0.382577	0.0295267
Gm38102	-0.384827	0.0211354
Dyrk1b	-0.384882	0.00268289
Ddx49	-0.386202	0.0383103
Retreg3	-0.386291	0.0028181
Galk1	-0.388479	0.0347478
Gm13397	-0.388935	0.00238692
Smn1	-0.394379	0.0029095
Rfc2	-0.394649	0.0238357
Gm17060	-0.394667	0.00847652
Ifngr2	-0.398973	0.00975221
4932422M17Rik	-0.40038	0.0364711
Emilin1	-0.40188	0.00341253
Gm15911	-0.402248	0.0187091
Gm56678	-0.403786	0.0122577
Gm14650	-0.406344	0.0191881
Rccd1	-0.407388	0.0165741
Gm18856	-0.408811	0.017461
Hsdl1	-0.412534	0.00582489
Ankrd13d	-0.412667	0.0101989
Anp32b-ps1	-0.413831	0.0284473
Gm27026	-0.413922	0.0492297
Thoc5	-0.414582	0.0267501
Gm14286	-0.419476	0.0295082
Rpl15-ps2	-0.420284	0.015552
Gm47231	-0.421647	0.00117043
Llph	-0.421744	0.0179179
Smarcb1	-0.425635	0.0147643
Prr22	-0.427909	0.00541902
4930481A15Rik	-0.42877	0.0463941
Ifi35	-0.430071	0.0243836
Il3ra	-0.430553	0.0386058
Gm46344	-0.430637	0.0421375
Irgq	-0.433464	0.0400985
Gnmt	-0.434772	0.0082093
Rps12-ps3	-0.434795	0.0200875
H4c17	-0.435241	0.0330544
Unc50	-0.436459	0.0337363
Gm11793	-0.43809	0.0146563
Slc66a3	-0.438252	0.030975
Stom	-0.441218	0.0269573
Gm24519	-0.441811	0.0374142
Actb-ps1	-0.44188	0.0219664
Rpl15-ps3	-0.445208	0.0183416
Pmf1	-0.445917	0.000693134
Tmod4	-0.446145	0.0374381
Gm15013	-0.44638	0.0348111
Mdk	-0.446618	0.00982837
Snf8	-0.448238	0.0292748
Zdhhc4	-0.449115	0.0144366
Prelid3b	-0.452183	0.00153352
Pam16	-0.453291	0.0446172
Cnot11	-0.453362	0.0163479
Gm5898	-0.453627	0.0250839
Gm43860	-0.454119	0.0296881
Usp11	-0.455293	0.0265444
BC147527	-0.457572	0.0475628
Gm11745	-0.458083	0.00961486
Pigv	-0.458258	0.0136968
Elmo2	-0.458696	0.0182025
Txn2	-0.460731	0.0103319
Gpi-ps	-0.461858	0.00458045
Mrps21	-0.470441	0.00315918
Gpn3	-0.470816	0.042305
Gm10300	-0.470841	0.00505807
Rcc1	-0.47106	0.00515952
Gm18899	-0.47362	0.0155675
Mcrip1	-0.478058	0.0492829
Pdlim2	-0.484346	0.0264858
Slc29a1	-0.485515	0.010428
Gm6392	-0.486998	0.00768007
Ssr2	-0.488227	0.0132333
Psmb1	-0.502015	0.0359356
Gm57067	-0.502709	0.0345276
Gm6055	-0.502822	0.0459269
Cyp4f18	-0.504752	0.0423019
Ubb-ps	-0.50561	0.0260237
Gm9027	-0.507286	0.0018376
Limd1	-0.510708	0.0206996
Mrpl11	-0.511967	0.00122858
Fndc10	-0.523612	0.00547775
Crat	-0.52622	0.0497986
Cops8	-0.531652	0.0203996
Mad2l1bp	-0.533697	0.014401
Relb	-0.535786	0.035163
5031439G07Rik	-0.538661	0.0304169
Igkv4-73	-0.544061	0.0450945
Nrros	-0.54474	0.0257069
Gm16385	-0.545597	0.0166036
Gm19327	-0.545724	0.0176696
Gm56716	-0.546201	0.00711158
Mtch1	-0.549323	0.031613
Trp53	-0.549997	0.0473075
Actl6a	-0.552247	0.0298066
Nxt1	-0.552706	0.001824
Gm14122	-0.556713	0.000180426
Usf2	-0.560552	0.0314943
Ormdl2	-0.561974	0.0281293
Pias3	-0.564365	0.00574412
Tfeb	-0.568217	0.0198293
Oxld1	-0.568985	0.0415678
Rfxap	-0.569909	0.0235197
Smim6	-0.570607	0.0476686
Hras	-0.57812	0.0462188
Dnajc4	-0.583347	0.0278122
Btbd2	-0.58412	0.0344704
Adam11	-0.589493	0.0490679
Vegfb	-0.59144	0.0138103
0610010K14Rik	-0.591564	0.00618543
Kdelr1	-0.597849	0.035456
Gm8806	-0.60685	0.0295416
Gpx4-ps1	-0.606941	0.0088221
Gm8292	-0.609145	0.0281145
AA914427	-0.612108	0.0433841
Sema4b	-0.614002	0.024416
Ticam1	-0.61516	0.00645403
Cd81	-0.619543	0.0396589
Efhd2	-0.620576	0.0238727
Gm12267	-0.621082	0.044839
Gm12791	-0.623841	0.00187197
Gm11693	-0.624282	0.0197778
Gm12061	-0.625205	0.0407633
Mrpl12	-0.627169	0.0458419
Stk11ip	-0.62788	0.0311875
Elane	-0.629693	0.0213335
Gm13413	-0.630638	0.0126816
Gm12726	-0.634072	0.00824363
Gm7332	-0.639445	0.0151968
Mrpl4	-0.64243	0.00101391
Fth1-ps	-0.643757	0.0114197
Slc25a19	-0.644828	0.0251776
G6pc3	-0.651459	0.0325308
Gm37486	-0.657119	0.00721101
Gm29093	-0.661098	0.018054
Cops7a	-0.662999	0.0265616
Gm49592	-0.664656	0.039837
Zfp553	-0.664915	0.028112
Gm7803	-0.665698	0.033719
Elob	-0.671278	0.0428477
Rpl27a-ps1	-0.672741	0.0270565
Gm43704	-0.674997	0.0490848
Mex3d	-0.67526	0.0113027
Nudt17	-0.675799	0.0237692
Ccr7	-0.680639	0.0284983
Fancg	-0.683741	0.0487761
Psmd3	-0.684398	0.0377426
Ndst2	-0.685984	0.0431158
Gm6440	-0.687195	0.0464795
Gm33467	-0.687289	0.00471751
Gm6210	-0.68877	0.0313101
Gm12335	-0.696239	0.0123017
Tbx6	-0.702549	0.00834786
Smim40	-0.702931	0.0307532
Lin37	-0.703277	0.0287877
Gm12778	-0.704222	0.0309608
1700080G18Rik	-0.706468	0.0391177
Cops5	-0.70758	0.0112444
Mrpl57	-0.709454	0.0497586
Hadha	-0.710319	0.0351266
Gm6140	-0.713543	0.0342129
Gm6477	-0.715497	0.0456865
Tmed3	-0.71987	0.0487625
Gm5637	-0.726047	0.0370548
Gm6855	-0.726388	0.0386257
Gm6560	-0.731909	0.0401533
Mmp24os1	-0.741302	0.00309699
Chchd7	-0.742096	0.00520121
Btf3-ps12	-0.745629	0.0233893
Gm22657	-0.747414	0.015493
Pitpna	-0.750197	0.045781
Rnf126	-0.755034	0.0280451
Parvg	-0.76009	0.00427491
Slurp1	-0.764515	0.0312289
Cox6a2	-0.767232	0.0255886
Cox6b2	-0.772893	0.0290493
Ptgr3	-0.775793	0.00631978
Gm8717	-0.783348	0.0147662
Zfp579	-0.78607	0.0205356
Gm55938	-0.788973	0.00340897
Gm5915	-0.789581	0.032517
Gm13453	-0.796448	0.000288221
Dpm3	-0.799829	0.0491949
Rpa2	-0.802576	0.0297957
2200002D01Rik	-0.812104	0.0218199
Gm57200	-0.814161	0.0371461
Smpd5	-0.815378	0.00249862
Rrp9	-0.821538	0.0132912
Gm57381	-0.826667	0.0379291
Gm57051	-0.827587	0.0390757
S100a11	-0.831595	0.0112941
Pigo	-0.832616	0.0115131
Swi5	-0.837917	0.00124954
C1qb	-0.839808	0.044079
Pex6	-0.842092	0.0216743
Ddx28	-0.846736	0.00944232
0610009L18Rik	-0.853141	0.0255037
Gm12944	-0.855917	0.0479328
Gm56329	-0.856489	0.00101526
Eif1b	-0.858787	0.0387753
Gmppa	-0.859053	0.0325983
Rpl19-ps6	-0.864256	0.00715186
Igkv17-121	-0.865416	0.0434749
Gm16409	-0.869791	0.00361093
Gm2296	-0.872	0.0243085
Ccdc17	-0.872157	0.0382138
Nelfe	-0.880733	0.0184168
Icam2	-0.884154	0.0143362
Med25	-0.888808	0.0197573
Gm37261	-0.889643	0.042338
Noc2l	-0.89723	0.0143152
Gm42822	-0.898577	0.0259087
Rassf7	-0.913695	0.00163901
Eif4a-ps4	-0.915816	0.0119108
Gm14519	-0.916021	0.00376086
Gm8355	-0.927993	0.0347162
Ier5l	-0.931288	0.0237326
5730488B01Rik	-0.935766	0.0407427
Ubald2	-0.938645	0.0312574
Bst2	-0.939122	0.0232261
Gm56698	-0.939465	0.00756129
Gm14537	-0.944552	0.00751063
Cog8	-0.945266	0.0289664
B4galt3	-0.954433	0.028373
Gm11810	-0.967058	0.0191892
Gm6043	-0.973009	0.00340346
Atp5mc2	-0.981982	0.0214444
Rps27a-ps2	-0.988816	0.00379389
Gm45094	-0.992631	0.0255798
Gm13237	-1.00208	0.000746434
Urod	-1.01278	0.00246398
Mrpl49	-1.02305	0.0394751
Gm5461	-1.04267	0.0440948
Ncf4	-1.04866	0.0481327
Rpl5-ps1	-1.05167	0.00334119
Gm6767	-1.052	0.0134153
Rpl19-ps7	-1.05468	0.01407
Elof1	-1.05965	0.00521642
Gm11192	-1.06076	0.0332588
Gps1	-1.06533	0.0300242
Gm5822	-1.0704	0.0334919
Pim3	-1.07226	0.0338288
Gm54584	-1.07228	0.0180406
Vmn1r-ps145	-1.07245	0.0468758
Rps4x-ps	-1.07338	0.0266247
Tomm5	-1.07831	0.022044
Uqcrh-ps1	-1.0868	0.0197512
Cks1b	-1.0943	0.0344488
Rpl35a-ps5	-1.09666	0.0438818
Pigt	-1.09779	0.00429525
Gm9975	-1.09879	0.0132354
Gm45309	-1.10055	0.0234774
Gm37750	-1.10208	0.0041633
Rpl31-ps17	-1.10484	0.00664615
Tmem134	-1.1122	0.0406658
Armc5	-1.11573	0.0415599
Timm50	-1.12357	0.0129849
Rps13-ps1	-1.1241	0.0479913
Mfsd3	-1.12799	0.00892551
Gm12571	-1.12862	0.0186799
Igkv1-108	-1.13271	0.0205092
Ctbp1	-1.13457	0.0144535
Tifab	-1.13626	0.0064564
Ubl5	-1.13688	0.019257
Gm4202	-1.13829	0.0383115
Eno3	-1.15065	0.0456029
Ighv1-67	-1.15717	0.0372892
Gm47730	-1.1574	0.00143086
Gm43672	-1.15823	0.0229902
Rbm38	-1.16012	0.0449019
Unc119b	-1.16319	0.0112613
Gm10224	-1.16444	0.0310759
Scyl1	-1.16484	0.0232396
Uqcc3	-1.16668	0.0478424
Gm55617	-1.16697	0.0220477
Gm19243	-1.16766	0.0120045
Mir669j	-1.16868	0.0239606
Cox6b1	-1.16915	0.000906489
Gm8290	-1.1702	0.0105575
Gns	-1.17805	0.0250798
Gm11707	-1.1843	0.0061495
Eva1b	-1.18517	0.0204031
Gm22068	-1.18883	0.0384802
mt-Co3	-1.19217	0.0256874
Rps11-ps2	-1.19332	0.0131059
Gm7600	-1.19604	0.0055404
Ube2q1	-1.20426	0.0108408
Gm57115	-1.21416	0.0483307
Rnf113a2	-1.21445	0.0452026
Igkv7-33	-1.2276	0.0404336
2310011J03Rik	-1.22796	0.0281369
Pgls	-1.22907	0.00263062
Ciao2b	-1.24332	0.00822826
Gm54922	-1.25131	0.00300572
Ube2m	-1.25149	0.0231022
Gm5451	-1.25256	1.64239e-05
Gm57265	-1.27613	0.0255792
Dph2	-1.28134	0.00989949
Snora47	-1.28257	0.0326423
Gm2a	-1.29175	0.0449979
Naa12	-1.30205	0.018004
Slc25a22	-1.32217	0.0102
Gm57187	-1.32433	0.00983806
C1qa	-1.32549	0.0271217
Gm25899	-1.33132	0.00483874
Rpl9-ps7	-1.33297	0.0188279
Otub1	-1.33329	0.00346514
Gm48133	-1.33567	0.0262339
Mrps7	-1.34111	0.011357
Gm38247	-1.34123	0.0280563
Borcs6	-1.34233	0.0191321
Gm20900	-1.34235	0.0400024
4930426D05Rik	-1.34758	0.0154165
Gm12844	-1.35485	0.0481925
Rcc2	-1.36969	0.00383281
Gm4987	-1.37228	0.0329933
Gm15483	-1.37474	0.00411768
Gm6063	-1.38128	0.0426225
Necap2	-1.38563	0.0316111
Gm8960	-1.39524	0.0444361
Gm55317	-1.40368	0.00780882
Pgp	-1.42249	0.0150278
Hmg20b	-1.45083	0.0244982
Gm10288	-1.46994	0.0357167
Tcf3	-1.47745	0.0373943
Rpl7-ps7	-1.48531	0.0123488
Ppox	-1.50233	0.0300917
Tmbim6	-1.50497	0.0374038
Rpl10a-ps1	-1.50784	0.0251673
Gm2225	-1.5103	0.0207728
Gm42573	-1.5206	0.0146077
Mtln	-1.5256	0.00693143
Rps3a3	-1.52996	0.00627946
Gm57392	-1.53542	0.0262652
Ptov1	-1.53867	0.00870772
Prpf19	-1.53998	0.00116262
Mus81	-1.56606	0.0438659
Rpl3-ps1	-1.57691	0.0102089
Gm12034	-1.5878	0.0176803
Polm	-1.59198	0.0327708
Gm57172	-1.59694	0.0242
Csnk2b	-1.60219	0.00477726
Gm57369	-1.61123	0.0286791
Gm54683	-1.61447	0.0319245
Gm56077	-1.62477	0.0272197
Gm5735	-1.63497	0.0362538
Gm25588	-1.64131	0.0392642
Gm18553	-1.65074	0.0107723
Tob1	-1.67452	0.0200609
Dtx3	-1.67737	0.0378169
Ctrl	-1.69947	0.0157111
Gm55804	-1.70973	0.00273313
Mrpl28	-1.72313	0.00611149
Gm8925	-1.72726	0.00407953
Abhd17a	-1.73877	0.0239213
Gm8624	-1.76687	0.0341635
Napsa	-1.78044	0.00532797
Gm7253	-1.79267	0.00143326
Plekho1	-1.84067	0.0293113
Mea1	-1.84774	0.0343089
Rpsa-ps12	-1.86821	0.0040522
Itgax	-1.88363	0.0243851
Gm12174	-1.88877	0.00817038
Gm19582	-1.89316	0.0409468
Gm12183	-1.89622	0.00529054
Gm9083	-1.9071	0.0307064
Mgat1	-1.90966	0.00560255
Gm12039	-1.92506	0.00462395
Gm8697	-1.92769	0.0127106
Atp13a2	-1.93438	0.0133619
Zmiz2	-1.93795	0.0424303
Gm10250	-1.95488	0.010158
2510039O18Rik	-1.97728	0.00684551
Cox6a1	-1.98413	0.00979999
Mir133c	-2.00079	0.0117684
Gm10222	-2.02453	0.032101
Rpl18a-ps1	-2.03067	0.0247663
Mfsd10	-2.03131	0.0443371
Gm10154	-2.0355	0.0117895
Gm13680	-2.0375	0.0129608
Grk6	-2.05409	0.0101353
Kti12	-2.06276	0.033427
Gm56026	-2.11104	0.0436561
Higd2a	-2.11979	0.0456959
Gm49646	-2.15133	0.0200678
Gm23645	-2.15631	0.010234
Gm56956	-2.16307	0.0252139
Gm55457	-2.16628	0.0228439
Gm4828	-2.16933	0.00485616
Ost4	-2.18539	0.011737
Gm8738	-2.1912	0.0377386
Gm28661	-2.20059	0.0275171
Gm5835	-2.20166	0.00975793
Smpd2	-2.2173	0.0146114
Gm4613	-2.23617	0.02089
Gm28439	-2.23661	0.0220181
Cebpb	-2.24	0.0491585
Rnf10	-2.24573	0.0349649
Mrpl52	-2.26112	0.00639929
Usf1	-2.2686	0.0140826
Mir212	-2.27536	0.0250673
Irf2bp2	-2.27663	0.0405198
Gm49549	-2.28344	0.0233049
Gm28155	-2.3021	0.00719342
Clic1	-2.30241	0.000627968
Slc25a1	-2.30443	0.0132918
Srf	-2.31924	0.0495805
Cuta	-2.3252	0.013653
Gm13493	-2.32573	0.0043213
Banf1	-2.3345	0.0452609
Rps10-ps1	-2.35791	0.0127797
Snord34	-2.37654	0.0378955
Irf8	-2.38713	0.014262
Mvb12a	-2.3932	0.0499899
Gm5525	-2.39829	0.0164489
Ppp1r10	-2.40038	0.0459673
Ndufa2	-2.43056	0.0188818
Tap1	-2.43715	0.0493289
Tmc6	-2.4533	0.0446472
Mif4gd	-2.47459	0.0198485
Rpl36a-ps1	-2.49958	0.0129812
Gm49916	-2.51667	0.0386196
Phb2	-2.54182	0.0214045
Gm14586	-2.55014	0.005198
Gm56530	-2.57376	0.00885357
Gm55966	-2.59536	0.0445169
Gm4833	-2.6236	0.0035269
Gm8130	-2.65256	0.0221817
Gm57032	-2.6621	0.0242319
Gm26226	-2.69226	0.00560705
Fgd2	-2.69316	0.00543838
Rpl36-ps12	-2.69711	0.0132406
Gm15536	-2.72194	0.049802
Gm7424	-2.73457	0.0118063
Gm7429	-2.74374	0.017742
Gm26528	-2.76884	0.0373627
Gm9396	-2.77895	0.0339923
Gm25561	-2.78441	0.0391052
Tpt1-ps6	-2.80191	0.0299174
H2ax	-2.80899	0.040947
Mgat2	-2.81102	0.00948267
Gm9616	-2.84034	0.0269559
Atxn7l3	-2.85172	0.0182101
Gm23264	-2.92278	0.0364061
Gm22265	-2.97281	0.0281567
Igkv4-58	-3.00277	0.00549786
Niban3	-3.00677	0.0189578
Snord61	-3.03925	0.035493
Cdk4	-3.0453	0.0131543
Ccl5	-3.06842	0.0132269
Smarcd2	-3.10683	0.0450214
Gm55228	-3.18638	0.00629961
Rps24-ps3	-3.18641	0.00559884
Gm8451	-3.18968	0.0353594
Hes6	-3.19141	0.00179233
H3c4	-3.19519	0.0173003
Npm3	-3.22279	0.00839282
Gm5781	-3.27077	0.0208799
Mir185	-3.44408	0.00730491
Trim28	-3.50523	0.034373
Gm56540	-3.52115	0.00596857
Gm4997	-3.53064	0.00715285
Gm7266	-3.53395	0.0179668
Atf6b	-3.59846	0.0395539
Gm14681	-3.61737	0.0190029
Gm2000	-3.65597	0.0330794
mt-Atp6	-3.68397	0.0164941
Tpt1-ps5	-3.6845	0.0160016
Tpt1-ps7	-3.70042	0.0366976
Gm56109	-3.70056	0.0211704
Pld4	-3.85455	0.00475807
E030030I06Rik	-3.87153	0.0228614
Gm22847	-3.8744	0.0448725
Ighv12-3	-3.88866	0.014652
Gm9294	-3.89106	0.0142202
Gm10269	-3.93475	0.00181241
Hmgn2	-4.0353	0.00233765
Atp6v0b	-4.06926	0.0491652
Gm8186	-4.13886	0.000714318
Psmb6	-4.17452	0.0307563
Csf2ra	-4.20884	0.043242
Gm10275	-4.25286	0.0158394
Ighv2-3	-4.29464	0.0137875
Gm45660	-4.32539	0.0202117
Top3b	-4.36512	2.54235e-05
Gabarap	-4.41447	0.0269908
Rny1	-4.54618	0.00106229
Gm15500	-4.56431	0.0105842
Hmox1	-4.58692	0.0440226
Dennd4b	-4.63232	0.0270049
Gm13456	-4.68197	0.0162244
Snora78	-4.79854	0.0251424
Mir1190	-4.96067	0.000188638
mt-Co2	-5.01074	0.000908023
Gm25541	-5.18745	0.0472366
Lyl1	-5.20459	0.0471145
Gm20430	-5.60229	0.0125176
Ighv5-16	-5.925	0.049571
Gm23297	-6.08598	0.0279756
Dok3	-6.2445	0.00794062
Gm29216	-6.31118	0.00835534
Mir7240	-6.34446	0.0416195
Atf4	-6.37372	0.0349729
Ypel3	-6.41118	0.0288996
S1pr4	-6.54822	0.0339742
Gm54706	-6.88266	0.0157664
Gm25776	-7.04925	0.0402008
Id3	-8.0219	0.0305162
H2bc3	-8.07435	0.0073323
Ppp1ca	-8.13714	0.0229143
Oaz1	-8.18038	0.0170538
H3c3	-8.32755	0.01419
H3c11	-8.39405	0.0424092
H3c1	-8.55345	0.0222487
H3c7	-9.0764	0.026948
Iglc2	-9.36637	0.0313845
Ly6d	-9.75424	0.00397355
Fth1	-9.84532	0.0265769
Gm10180	-10.0516	0.0397802
Jund	-10.387	0.0206151
Gm10736	-10.8449	0.0311196
Cfl1	-10.9892	0.00769117
H2az1	-11.3754	0.0245449
Rpl15	-11.5206	0.0110521
Gm9794	-11.9369	0.0138601
Rnu1a1	-12.1541	0.00655343
Rpl28-ps3	-13.1371	0.0457382
Mir5125	-13.4845	0.0332672
Arf6	-14.1721	0.0130929
H3c6	-14.9797	0.0435442
Iglv1	-15.6695	0.000778304
Iglv2	-16.0222	0.0382504
Dusp2	-16.0241	0.00336
Cd37	-17.5075	0.0107911
H4c4	-19.9803	0.0365409
Gm10073	-20.0992	0.00610097
Klf2	-21.61	0.0476032
Rpl13	-25.0804	0.0475408
Rn7s6	-27.343	0.0365868
Gm54573	-31.0903	0.0166873
Fau	-31.9552	0.0463244
Rn7s2	-33.0885	0.0217227
Gm56171	-33.381	0.00924173
Snord15a	-35.5809	0.0390425
Pfn1	-43.4799	0.0399503
Gm26461	-45.3611	0.0136262
Gm54754	-60.194	0.0485782
Gm22442	-62.984	0.0443523
Gm24265	-86.758	0.0248222
Gm24514	-117.053	0.0291376

### Sheet: Significantly altered pathways 
Ingenuity Canonical Pathways	-log(p-value)	z-score (enrichment score)	Lead genes
NER (Nucleotide Excision Repair, Enhanced Pathway)	3.78	1.667	COPS5,COPS7A,COPS8,DDB1,ERCC4,GPS1,GTF2H1,PRIM1,RFC2,RNF111,RPA2
Mouse Embryonic Stem Cell Pluripotency	3.28	0.632	APC,APC2,HRAS,ID3,JAK1,JAK2,LEF1,PIK3R1,SMO,TCF3,TP53
JAK/STAT Signaling	2.89	0.707	CEBPB,CISH,HRAS,JAK1,JAK2,PIAS3,PIK3R1,RELB,STAT4
Interleukin-4 and Interleukin-13 signaling	2.53	0.632	CCL22,FSCN1,HMOX1,IL6R,ITGAX,JAK1,JAK2,PIK3R1,PTGS2,TP53
Interleukin-2 family signaling	2.47	0.816	CSF2RA,IL3RA,JAK1,JAK2,PIK3R1,STAT4
Interleukin-7 signaling	2.38	2	CISH,IL7R,JAK1,PIK3R1
RAF-independent MAPK1/3 activation	2.24	1	DUSP2,IL6R,JAK1,JAK2
HER-2 Signaling in Breast Cancer	2.15	2.324	ARF6,CDK4,COX5A,COX6A1,COX6A2,COX6B1,COX6B2,ELF2,HRAS,KPNB1,PIK3R1,PTGS2,RELB,TP53,TP53RK
TP53 Regulates Transcription of DNA Repair Genes	2.14	1.134	ATM,CDK12,GTF2H1,NELFE,PMS2,RAD51D,TP53
Major pathway of rRNA processing in the nucleolus and cytosol	2.13	0.277	BMS1,DDX21,DDX49,FAU,HEATR1,NCL,NOP14,RPL13,RPL15,RPL36,RRP9,TSR1,UTP20
Basal Cell Carcinoma Signaling	2.07	0.447	APC,APC2,GLIS2,LEF1,SMO,TCF3,TP53
IL-6 Signaling	2.05	0.707	CEBPB,CSNK2B,ELP1,HRAS,IL36G,IL6R,JAK2,PIK3R1,RELB,SRF
Factors involved in megakaryocyte development and platelet production	2.04	0.707	DOCK10,DOCK11,HMG20B,JAK2,MFN1,RAB5A,SH2B2,TP53
Activation of gene expression by SREBF (SREBP)	2.01	2.236	CHD9,FDFT1,MED1,SQLE,TGS1
BMAL1:CLOCK,NPAS2 activates circadian gene expression	1.98	1	CHD9,MED1,NOCT,TGS1
Circadian Clock	1.94	0.816	CHD9,CRY2,MED1,PPP1CA,PPP1CC,TGS1
Acute Phase Response Signaling	1.77	0.378	C1QA,C1QB,CEBPB,ELP1,HMOX1,HRAS,IL36G,IL6R,JAK2,PIK3R1,RELB,TCF3
IL-33 Signaling Pathway	1.77	0.333	ATF4,CCL5,ELANE,ELP1,H2AX,H2AZ1,ICAM2,IL36G,JAK2,MACROH2A1,PIK3R1,PTGS2
PDGF Signaling	1.65	1.134	ABL2,CSNK2B,HRAS,JAK1,JAK2,PIK3R1,SRF
Role of Osteoblasts in Rheumatoid Arthritis Signaling Pathway	1.56	1.069	APC,APC2,IL36G,IL6R,JAK1,JAK2,LEF1,LRP6,PIK3R1,PTGS2,SMO,STAT4,TCF3,VEGFB
Colorectal Cancer Metastasis Signaling	1.52	0.277	APC,HRAS,IL6R,JAK1,JAK2,LEF1,LRP6,PIK3R1,PTGS2,RELB,RND3,SMO,TCF3,TP53,VEGFB
Interleukin-3, Interleukin-5 and GM-CSF signaling	1.5	0.447	CSF2RA,IL3RA,JAK1,JAK2,PIK3R1
Adipogenesis pathway	1.44	0.333	AGPAT2,CEBPB,CTBP1,FABP4,GTF2H1,HDAC6,NOCT,SMO,TP53
Regulation of lipid metabolism by PPARalpha	1.41	1.134	ARNT,CHD9,FDFT1,GLIPR1,MED1,MED25,MED31,TGS1
Th1 Pathway	1.36	1.414	CD3E,CD40,IFNGR2,IL6R,JAK1,JAK2,PIK3R1,STAT4
Processing of Capped Intron-Containing Pre-mRNA	1.34	0.775	AQR,CDC5L,CPSF4,CWC22,DDX42,MFAP1,NXT1,PCF11,PNN,PRPF19,RBMX,RNF113A,SRSF4,THOC5,UBL5
Role of NANOG in Mammalian Embryonic Stem Cell Pluripotency	1.32	1.342	APC,APC2,HRAS,JAK1,JAK2,PIK3R1,SMO,TP53
PI Metabolism	1.31	0.816	GDE1,INPP4B,PI4KB,PIK3R1,PITPNB,RAB5A
Nucleotide Excision Repair	4.85	-0.832	AQR,COPS5,COPS7A,COPS8,DDB1,ERCC4,GPS1,GTF2H1,PIAS3,PRPF19,RFC2,RNF111,RPA2
Mitochondrial translation	3.58	-2.714	MRPL11,MRPL12,MRPL14,MRPL28,MRPL39,MRPL4,MRPL49,MRPL52,MRPL57,MRPS21,MRPS7
Metabolism of porphyrins	3.15	-2.236	ALAD,BLVRA,HMOX1,PPOX,UROD
Cytoprotection by HMOX1	3.09	-0.707	BLVRA,CHD9,COX5A,COX6A1,COX6B1,HMOX1,MED1,TGS1
Choline Biosynthesis III	2.96	-2	HMOX1,PCYT1A,PLD2,PLD4
MSP-RON Signaling in Cancer Cells Pathway	2.71	-0.302	ARNT,ATF4,ELF2,HRAS,IL3RA,ITGA6,LEF1,PIK3R1,RELB,TCF3,VEGFB,YWHAQ
TCF dependent signaling in response to WNT	2.68	-0.775	AMER1,APC,CBY1,CHD8,CSNK2B,CTBP1,H2AX,H2BC3,LEF1,LRP6,PSMB1,PSMB6,PSMD3,TLE2,USP8
Hepatic Fibrosis Signaling Pathway	2.63	-1.147	APC,APC2,ATF4,BAMBI,CCL5,CD40,CEBPB,FTH1,GLIS2,HRAS,IL36G,ITGA6,ITGAX,JAK1,JAK2,LEF1,LRP6,MYL4,PIK3R1,RELB,RND3,SDHA,SMO,TCF3,VEGFB
Telomere Maintenance	2.62	-1.414	CHTF8,H2AX,H2BC3,PRIM1,RFC2,RPA2,TEN1,WRN
Degradation of beta-catenin by the destruction complex	2.54	-0.707	AMER1,APC,CTBP1,LEF1,PSMB1,PSMB6,PSMD3,TCF3,TLE2
Hypoxia Signaling in the Cardiovascular System	2.51	-1	ARNT,ATF4,ATM,BIRC6,COPS5,TP53,UBE2M,UBE2Q1
Transcriptional regulation by RUNX1	2.42	-2.309	ACTL6A,CSNK2B,ELF2,H2AX,H2BC3,PCGF5,PSMB1,PSMB6,PSMD3,SMARCB1,SMARCD2,TCF3
Meiotic recombination	2.37	-0.816	ATM,CDK4,H2AX,H2BC3,MLH3,RPA2
Hereditary Breast Cancer Signaling	2.29	-0.302	ATM,CDK4,FANCG,H2AX,HRAS,PIK3R1,PMS2,RAD51D,RFC2,TP53,VEGFB
Ovarian Cancer Signaling	2.28	-1	APC,CDK4,HDAC6,HRAS,LEF1,PIK3R1,PMS2,PTGS2,SMO,TCF3,TP53,VEGFB
Interferon Signaling	2.25	-0.447	IFI35,IFNGR2,JAK1,JAK2,TAP1
Fanconi Anemia Pathway	2.15	-0.447	DCLRE1B,ERCC4,FANCG,MUS81,RPA2
Cargo recognition for clathrin-mediated endocytosis	2.11	-0.333	COPS5,COPS7A,COPS8,GPS1,IL7R,ITSN2,LDLR,NECAP2,STAM
NGF-stimulated transcription	2.1	-2.236	ATF1,ID3,JUND,LYL1,SRF
Transcriptional Regulation by VENTX	2.05	-2	CEBPB,LEF1,TNRC6A,TNRC6B,TP53
Production of Nitric Oxide and Reactive Oxygen Species in Macrophages	2.04	-0.302	ELP1,IFNGR2,IRF8,JAK1,JAK2,NCF4,PIK3R1,PPP1CA,PPP1CC,PPP1R10,PPP2R2A,RELB,RND3
Kinetochore Metaphase Signaling Pathway	2.04	-1	H2AX,H2AZ1,MACROH2A1,NEK2,PMF1/PMF1-BGLAP,PPP1CA,PPP1CC,PPP1R10,SMC3
Ferroptosis Signaling Pathway	2	-0.632	ARF6,ATF4,FDFT1,FTH1,H2AX,H2AZ1,HMOX1,HRAS,MACROH2A1,TP53
Mitotic G1 phase and G1/S transition	2	-1.667	CDC6,CDK4,CKS1B,JAK2,LIN37,PPP2R2A,PRIM1,PSMB1,PSMB6,PSMD3
ERK/MAPK Signaling	1.99	-0.302	ATF1,ATF4,DUSP2,ELF2,HRAS,ITGA6,ITGAX,PIK3R1,PPP1CA,PPP1CC,PPP1R10,PPP2R2A,SRF,YWHAQ
Oxidative Phosphorylation	1.99	-2.333	ATP5MC2,COX5A,COX6A1,COX6A2,COX6B1,COX6B2,NDUFA2,SDHA,UQCRH
Deubiquitination	1.93	-0.5	ACTL6A,APC,ASXL2,H2BC3,NFRKB,PSMB1,PSMB6,PSMD3,SIAH2,STAM,TADA2B,TP53,USP11,USP25,USP47,USP8
Protein Sorting Signaling Pathway	1.89	-1.155	AP3B1,COPA,CTBP1,HMOX1,KDELR1,PI4KB,PLD2,PLD4,RAB11B,SNX8,TMED3,WASHC2A/WASHC2C
ESR-mediated signaling	1.85	-1.667	H2AX,H2BC3,JUND,MED1,SMC3,TNRC6A,TNRC6B,USF1,USF2
Cell Cycle Checkpoints	1.81	-1.5	ATM,CDC6,H2AX,H2BC3,HERC2,PMF1/PMF1-BGLAP,PPP1CC,PSMB1,PSMB6,PSMD3,RCC2,RFC2,RPA2,TP53,WRN,YWHAQ
Mitochondrial protein import	1.77	-2.449	CHCHD7,COQ2,PAM16,TIMM50,TIMM8A,TIMM9
Dendritic Cell Maturation	1.72	-0.277	ATF4,CCR7,CD3E,CD40,ELP1,FSCN1,FSCN2,IL36G,IRF8,JAK2,LY75,PIK3R1,RELB,STAT4,Traj20,Traj22,Traj25,Traj28,Traj3,Traj30,Traj35,Traj37,Traj40,Traj48,Traj57,Trav13n-1,Trav14d-3-dv8,Trav16,Trav5-4
Nonhomologous End-Joining (NHEJ)	1.69	-0.447	ATM,H2AX,H2BC3,HERC2,POLM
Oxidative Stress Induced Senescence	1.68	-1.342	CDK4,H2AX,H2BC3,TNIK,TNRC6A,TNRC6B,TP53
Neutrophil degranulation	1.67	-3.266	AGPAT2,ALAD,CSNK2B,DNAJC13,DOK3,DYNLT1,ELANE,FTH1,GLIPR1,GM2A,GNS,HUWE1,ITGAX,KPNB1,NDUFC2,ORMDL3,PDXK,PGRMC1,PSMB1,PSMD3,STBD1,STK11IP,STOM,TMC6
Electron transport, ATP synthesis, and heat production by uncoupling proteins	1.64	-1.667	ATP5MC2,COX5A,COX6A1,COX6B1,NDUFA2,NDUFAF5,NDUFC2,SDHA,UQCRH
Oncogene Induced Senescence	1.64	-2	CDK4,TNRC6A,TNRC6B,TP53
TP53 Regulates Metabolic Genes	1.63	-1.89	COX5A,COX6A1,COX6B1,TNRC6A,TNRC6B,TP53,YWHAQ
Transcriptional Regulation by NPAS4	1.6	-1	ARNT,SRF,TNRC6A,TNRC6B
Ceramide Signaling	1.56	-1	HRAS,PIK3R1,PPP2R2A,RELB,S1PR4,SMPD2,SMPD5
Neddylation	1.54	-1.069	AMER1,CISH,COPS5,COPS7A,COPS8,DCAF5,DDB1,FBXO31,GPS1,PSMB1,PSMB6,PSMD3,TULP4,UBE2M
Amyloid fiber formation	1.52	-0.816	BACE1,H2AX,H2AZ1,H2BC3,NPPA,SIAH2
ILK Signaling	1.52	-1.508	ATF4,CFL1,LEF1,MYH7B,MYL4,PIK3R1,PPP2R2A,PTGS2,RELB,RND3,TGFB1I1,VEGFB
Meiotic synapsis	1.5	-0.447	H2AX,H2BC3,SMC3,SYCE1,SYNE2
Coronavirus Pathogenesis Pathway	1.48	-0.302	ATF4,CCL5,CDK4,FAU,Gm15483,HDAC6,JAK1,KPNB1,PTGS2,RELB,TICAM1,TP53
EGF Signaling	1.47	-0.447	CSNK2B,HRAS,JAK1,PIK3R1,SRF
Cell Cycle Control of Chromosomal Replication	1.47	-1.342	CDC6,CDK12,CDK4,PRIM1,RPA2
Chronic Myeloid Leukemia Signaling	1.44	-0.258	CDK4,CTBP1,GLIS2,HDAC6,HRAS,IRF8,JAK2,LEF1,let-7 (includes others),PIK3R1,RCC1,RELB,SMO,TCF3,TP53
3-phosphoinositide Biosynthesis	1.41	-1.134	DUSP2,G6PC3,NOCT,NUDT4,NUDT9,PI4KB,PIK3R1,PPP1CA,PPP1CC,PPP1R10,PPP2R2A,SSH2
Iron uptake and transport	1.41	-2.236	ALAD,ATP6V0B,ATP6V0D1,FTH1,HMOX1
DNA Double Strand Break Response	1.39	-0.447	ATM,H2AX,H2BC3,HERC2,TP53
Metabolism of water-soluble vitamins and cofactors	1.39	-0.447	MMAB,MMUT,PDXK,PNPO,SLC25A19
S Phase	1.37	-1.134	CDK4,CKS1B,LIN37,PSMB1,PSMB6,PSMD3,SMC3
NIK-->noncanonical NF-kB signaling	1.36	-2.236	PSMB1,PSMB6,PSMD3,RELB,UBE2M
C-type lectin receptors (CLRs)	1.34	-2.333	AHCYL1,CCL22,HRAS,ICAM2,PSMB1,PSMB6,PSMD3,RELB,UBE2M
Signaling by Insulin receptor	1.31	-1	ATP6V0B,ATP6V0D1,HRAS,PIK3R1
BEX2 Signaling Pathway	1.31	-1.342	LEF1,PPP2R2A,RELB,SMARCB1,TCF3,VEGFB
3-phosphoinositide Degradation	1.3	-0.816	DUSP2,G6PC3,INPP4B,NOCT,NUDT4,NUDT9,PPP1CA,PPP1CC,PPP1R10,PPP2R2A,SSH2
